# Spatial proteogenomics reveals distinct and evolutionarily-conserved hepatic macrophage niches

**DOI:** 10.1101/2021.10.15.464432

**Authors:** Martin Guilliams, Johnny Bonnardel, Birthe Haest, Bart Vanderborght, Anna Bujko, Liesbet Martens, Tinne Thoné, Robin Browaeys, Federico F. De Ponti, Anneleen Remmerie, Camille Wagner, Bavo Vanneste, Christian Zwicker, Tineke Vanhalewyn, Amanda Gonçalves, Saskia Lippens, Bert Devriendt, Eric Cox, Giuliano Ferrero, Valerie Wittamer, Andy Willaert, Suzanne J.F. Kaptein, Johan Neyts, Kai Dallmeier, Peter Geldhof, Stijn Casaert, Bart Deplancke, Peter ten Dijke, Anne Hoorens, Aude Vanlander, Frederik Berrevoet, Yves Van Nieuwenhove, Yvan Saeys, Wouter Saelens, Hans Van Vlierberghe, Lindsey Devisscher, Charlotte L. Scott

**Author notes:** These authors contributed equally (Martin Guilliams, Johnny Bonnardel, Birthe Haest, Bart Vanderborght, Wouter Saelens, Hans Van Vlierberghe, Lindsey Devisscher, Charlotte L. Scott). These authors contributed equally.

## Abstract

The liver is the largest solid organ in the body, yet it remains incompletely characterized. Here, we present a spatial proteogenomic atlas of the healthy human and murine liver combining single-cell CITE-seq, single-nuclei sequencing, spatial transcriptomics and spatial proteomics. By integrating these multi-omic datasets, we provide validated strategies to reliably discriminate and localize all hepatic cells. We then align this atlas across seven species, revealing the conserved program of *bona fide* Kupffer cells and bile-duct macrophages. We also uncover the respective spatially-resolved cellular niches of these macrophages and the microenvironmental circuits driving their unique transcriptomic identities. We demonstrate that bile-duct macrophages are induced by local lipid exposure, while Kupffer cells crucially depend on their crosstalk with hepatic stellate cells via the evolutionarily-conserved ALK1-BMP9/10 axis.
