## Supplementary material for "Spatial proteogenomics reveals distinct and evolutionarily-conserved hepatic macrophage niches": Table S6

### Sheet: 2 - Hepatocytes
	proba_de	proba_not_de	bayes_factor	scale1	scale2	lfc_mean	lfc_median	lfc_std	lfc_min	lfc_max	raw_mean1	raw_mean2	non_zeros_proportion1	non_zeros_proportion2	raw_normalized_mean1	raw_normalized_mean2	score
adt-CD1d	0.0692693	0.930731	-2.59797	2.88053	1.71854	0.175031	0	1.38022	-8.55365	8.16778	3.52311	0.771978	0.230851	0.187997			0.798795

### Sheet: 3 - Cholangiocytes
	proba_de	proba_not_de	bayes_factor	scale1	scale2	lfc_mean	lfc_median	lfc_std	lfc_min	lfc_max	raw_mean1	raw_mean2	non_zeros_proportion1	non_zeros_proportion2	raw_normalized_mean1	raw_normalized_mean2	score
adt-CD326	0.18979	0.81021	-1.45138	15.0964	0.549338	1.23014	0.000170231	2.62029	-6.04587	13.0636	16.3694	0.406065	0.294619	0.192072			49.5897
adt-CD24	0.185185	0.814815	-1.4816	3.96419	1.03227	0.593426	6.15716e-05	1.66639	-5.7494	9.21344	3.86811	0.556066	0.285433	0.21823			4.128
adt-CD9	0.269269	0.730731	-0.998333	6.67801	3.47395	0.567713	1.2219e-05	1.63054	-6.82024	8.94382	6.03478	2.34516	0.290682	0.255453			1.46089
adt-CD49b	0.0592593	0.940741	-2.76475	1.36972	0.583228	0.222113	0	1.07523	-5.92921	7.78656	1.37139	0.337103	0.198819	0.154959			0.903592
adt-CD49f	0.244244	0.755756	-1.12955	4.28491	3.28951	0.270473	1.23978e-05	1.31367	-6.75483	7.39992	3.49869	1.88434	0.288058	0.258506			0.502192

### Sheet: 5 - Stellate cells
	proba_de	proba_not_de	bayes_factor	scale1	scale2	lfc_mean	lfc_median	lfc_std	lfc_min	lfc_max	raw_mean1	raw_mean2	non_zeros_proportion1	non_zeros_proportion2	raw_normalized_mean1	raw_normalized_mean2	score
adt-CD73	0.248649	0.751351	-1.10583	23.5351	2.8171	1.04255	1.70469e-05	2.3568	-7.87428	9.86192	14.4714	1.24201	0.139829	0.25368			12.1473
adt-CD106	0.17978	0.82022	-1.51784	2.88018	1.00478	0.455934	2.46167e-05	1.34403	-4.6454	7.8267	1.05945	0.497655	0.134402	0.220151			0.970628
adt-CD41	0.218819	0.781181	-1.27256	4.70456	1.53256	0.392926	2.71797e-05	1.48965	-6.52028	9.05595	2.03386	1.08514	0.137503	0.260884			0.736455
adt-CD140a	0.116316	0.883684	-2.02779	3.92295	0.558896	0.478643	0	1.52948	-4.9673	11.2562	0.578444	0.407614	0.126389	0.194943			0.679241
adt-CD54	0.261061	0.738939	-1.04046	18.1572	11.1747	0.353273	1.37091e-06	1.34805	-7.50577	8.59096	12.6686	6.92078	0.140863	0.287072			0.646674

### Sheet: 6 - Fibroblast
	proba_de	proba_not_de	bayes_factor	scale1	scale2	lfc_mean	lfc_median	lfc_std	lfc_min	lfc_max	raw_mean1	raw_mean2	non_zeros_proportion1	non_zeros_proportion2	raw_normalized_mean1	raw_normalized_mean2	score
adt-CD73	0.216216	0.783784	-1.28785	14.7262	3.72565	0.551328	9.47714e-06	2.01668	-9.28962	9.45569	3.88345	1.83863	0.0992806	0.249652			1.16449

### Sheet: 7 - Mesothelial cells
	proba_de	proba_not_de	bayes_factor	scale1	scale2	lfc_mean	lfc_median	lfc_std	lfc_min	lfc_max	raw_mean1	raw_mean2	non_zeros_proportion1	non_zeros_proportion2	raw_normalized_mean1	raw_normalized_mean2	score
adt-CD90-A0075	0.13033	0.86967	-1.89804	2.60476	0.531905	0.558282	4.98891e-05	1.57041	-5.04152	9.15415	0.910765	0.285391	0.0679887	0.146257			1.78164
adt-CD9	0.26967	0.73033	-0.996299	8.44151	3.28074	0.611027	1.68681e-05	1.75443	-8.93987	8.98044	3.92918	2.39963	0.0736544	0.257654			1.0005
adt-CD54	0.270871	0.729129	-0.990209	21.7342	11.8614	0.380117	7.689e-06	1.53842	-8.48508	8.73318	10.9929	7.15491	0.0764873	0.28203			0.584017

### Sheet: 8 - Capsular Fibroblasts
	proba_de	proba_not_de	bayes_factor	scale1	scale2	lfc_mean	lfc_median	lfc_std	lfc_min	lfc_max	raw_mean1	raw_mean2	non_zeros_proportion1	non_zeros_proportion2	raw_normalized_mean1	raw_normalized_mean2	score
adt-CD90-A0075	0.118719	0.881281	-2.00462	2.99105	0.609225	0.531383	3.57628e-05	1.5687	-5.98349	10.0051	1.19255	0.28894	0.0310559	0.145816			2.19318

### Sheet: 9 - LSECs
	proba_de	proba_not_de	bayes_factor	scale1	scale2	lfc_mean	lfc_median	lfc_std	lfc_min	lfc_max	raw_mean1	raw_mean2	non_zeros_proportion1	non_zeros_proportion2	raw_normalized_mean1	raw_normalized_mean2	score
adt-CD38	0.266867	0.733133	-1.01058	60.8684	11.6499	1.58567	6.91414e-06	3.22361	-8.69242	11.692	73.5698	7.86312	0.360334	0.180405			14.836
adt-CD300LG	0.250851	0.749149	-1.09408	9.18655	2.30615	0.955271	1.25766e-05	2.10334	-7.24137	9.42284	6.93017	0.939334	0.330621	0.134359			7.04775
adt-CD55	0.231832	0.768168	-1.198	15.3589	4.41718	0.978287	6.55651e-06	2.36629	-10.3882	9.96676	13.3248	3.08474	0.359683	0.179865			4.2258
adt-ESAM	0.267267	0.732733	-1.00853	6.73453	2.34086	0.729419	9.77516e-06	1.83301	-6.65045	8.90389	6.51232	1.18287	0.356963	0.16987			4.01582
adt-CD206	0.255255	0.744745	-1.07078	7.84784	2.60652	0.614603	1.13249e-05	1.59879	-6.61116	8.00929	5.74121	0.899635	0.344916	0.154838			3.92222
adt-CD102	0.276877	0.723123	-0.960007	10.3708	3.16742	0.812452	8.9407e-06	2.01539	-8.51546	10.0663	6.32379	1.33088	0.353322	0.166247			3.86045
adt-CD117	0.242643	0.757357	-1.13825	6.9169	2.09115	0.719064	7.21216e-06	1.92045	-8.18061	9.27411	6.12512	1.23639	0.349119	0.171463			3.56226
adt-CD31	0.160961	0.839039	-1.6511	24.7285	5.78432	0.875353	1.01328e-06	2.42006	-2.79481	10.8191	25.211	7.31104	0.291401	0.132047			3.01852
adt-CD172a	0.226226	0.773774	-1.22974	3.5071	1.23726	0.605354	1.16825e-05	1.57313	-5.95148	8.05319	2.66178	0.616373	0.349389	0.164037			2.6142
adt-MERTK	0.257057	0.742943	-1.06132	2.99662	1.23621	0.561652	1.18613e-05	1.42163	-5.07038	9.01229	2.05785	0.454186	0.307808	0.145974			2.54477
adt-CD274	0.251652	0.748348	-1.08982	2.67526	1.21235	0.419033	8.76188e-06	1.19364	-5.16998	6.79525	2.05466	0.408294	0.32471	0.142659			2.1087
adt-CD49f	0.255856	0.744144	-1.06762	4.39672	2.40655	0.575167	8.10623e-06	1.5848	-6.16468	8.0467	2.8317	0.86451	0.342174	0.164012			1.88396
adt-Ly6A-Ly6E	0.262462	0.737538	-1.03321	11.6892	5.43589	0.898657	5.00679e-06	2.31676	-9.3953	9.95021	10.1397	5.58549	0.351187	0.178863			1.6314
adt-CD29	0.232232	0.767768	-1.19575	10.272	6.18214	0.689093	2.74181e-06	2.07283	-7.76336	8.94741	8.43113	4.55396	0.358491	0.188139			1.27578
adt-CD317	0.132132	0.867868	-1.88224	2.01103	0.978315	0.308768	2.563e-06	1.12712	-1.63752	6.53872	1.82835	0.462896	0.26135	0.120947			1.21957
adt-P2X7R	0.0964965	0.903504	-2.23677	1.97593	0.725911	0.27513	5.00679e-06	1.12085	-4.13803	9.60198	0.849726	0.220515	0.239728	0.0996454			1.06018
adt-CD54	0.272673	0.727327	-0.981105	14.4252	9.2252	0.472203	3.27826e-06	1.54362	-7.61221	9.03588	9.42255	4.63212	0.358806	0.190529			0.960543
adt-CD16-CD32	0.111712	0.888288	-2.07337	2.32751	1.13559	0.259377	0	1.16678	-6.69601	7.16501	2.026	0.560486	0.338465	0.15399			0.937578
adt-CD107a	0.126326	0.873674	-1.93384	2.20747	1.1457	0.257226	1.01328e-06	1.13208	-5.93457	8.49379	1.57109	0.449946	0.26389	0.118017			0.898165
adt-CD26	0.155355	0.844645	-1.6932	7.84619	3.3338	0.224243	2.563e-06	1.00161	-6.4773	9.24238	7.64063	2.48052	0.290254	0.148312			0.690726
adt-CD95	0.125726	0.874274	-1.93929	1.85542	0.968269	0.220697	2.08616e-06	1.01089	-5.56751	7.04328	1.67716	0.569017	0.269914	0.137751			0.650496
adt-Folate	0.176577	0.823423	-1.53972	2.61684	1.44104	0.251054	6.19888e-06	1.22163	-7.90446	8.17664	0.725276	0.283725	0.251214	0.107508			0.64176
adt-CD9	0.241041	0.758959	-1.14698	3.93159	2.53447	0.459561	3.45707e-06	1.73459	-8.09834	8.80319	2.74951	2.02739	0.327048	0.174983			0.623247
adt-CD25	0.177177	0.822823	-1.53559	1.20567	0.907194	0.217137	8.9407e-06	0.8459	-6.69702	7.21834	0.770858	0.280487	0.285692	0.128784			0.596753
adt-CD41	0.176777	0.823223	-1.53834	1.97579	1.57173	0.298284	4.47035e-06	1.24416	-7.43189	7.19525	1.42333	0.792821	0.340218	0.157922			0.535503
adt-Mac2	0.0968969	0.903103	-2.23219	0.796672	0.607822	0.168143	8.34465e-07	0.695579	-4.77275	5.08583	0.560191	0.186006	0.237661	0.0964849			0.506393

### Sheet: 10 - Central vein ECs
	proba_de	proba_not_de	bayes_factor	scale1	scale2	lfc_mean	lfc_median	lfc_std	lfc_min	lfc_max	raw_mean1	raw_mean2	non_zeros_proportion1	non_zeros_proportion2	raw_normalized_mean1	raw_normalized_mean2	score
adt-CD39	0.140541	0.859459	-1.81081	6.23374	1.8107	0.469462	8.10623e-06	1.61207	-7.41092	8.60066	13.3237	0.709011	0.288987	0.181875			8.82213
adt-CD9	0.284885	0.715115	-0.920358	10.6738	3.1378	0.821304	1.4782e-05	1.86406	-6.57607	8.71821	8.08056	2.22253	0.316704	0.254064			2.98606
adt-CD55	0.218218	0.781782	-1.27608	19.5717	10.0935	0.555698	5.48363e-06	1.81626	-9.28219	10.1503	22.9106	8.06534	0.322247	0.274224			1.57853
adt-CD117	0.25005	0.74995	-1.09835	10.9981	4.47912	0.542832	1.01328e-05	1.7802	-8.33801	10.0625	10.3356	3.62645	0.32003	0.264423			1.5471
adt-CD31	0.154354	0.845646	-1.70085	35.7689	17.0499	0.439067	1.78814e-07	1.89706	-9.7483	11.2039	54.772	15.5879	0.295639	0.214413			1.54277
adt-CD54	0.267868	0.732132	-1.00547	21.9543	11.5746	0.405818	4.29153e-06	1.30791	-8.62007	8.90804	21.7469	6.69922	0.322247	0.278883			1.31736
adt-CD73	0.215215	0.784785	-1.29377	6.54095	4.17268	0.348457	3.45707e-06	1.74352	-9.2515	9.37821	4.47413	1.76787	0.301552	0.246617			0.881878
adt-CD102	0.26006	0.73994	-1.04566	12.3897	6.79346	0.424945	6.3777e-06	1.60549	-9.56973	11.0559	6.42646	3.91261	0.318182	0.264287			0.697973
adt-ESAM	0.245846	0.754154	-1.12089	7.35382	4.71392	0.341501	5.84126e-06	1.38583	-7.06815	8.22397	6.35846	3.94745	0.318921	0.268016			0.550082
adt-CD49f	0.24965	0.75035	-1.10048	5.57233	3.31436	0.363077	7.21216e-06	1.31349	-6.10319	7.34307	2.66075	1.88879	0.313747	0.257212			0.511469
adt-Ly6A-Ly6E	0.256857	0.743143	-1.06237	15.4449	8.68164	0.441458	2.38419e-06	2.07811	-9.7281	9.8958	9.21397	7.97457	0.313378	0.269355			0.510069

### Sheet: 11 - Portal vein ECs REAL
	proba_de	proba_not_de	bayes_factor	scale1	scale2	lfc_mean	lfc_median	lfc_std	lfc_min	lfc_max	raw_mean1	raw_mean2	non_zeros_proportion1	non_zeros_proportion2	raw_normalized_mean1	raw_normalized_mean2	score
adt-Ly6A-Ly6E	0.287888	0.712112	-0.905664	31.9721	7.54001	1.06677	1.78814e-05	2.36417	-8.08334	10.3837	56.5499	6.28651	0.25	0.271523			9.59604
adt-CD9	0.261261	0.738739	-1.03942	8.47401	3.03278	0.554223	1.03116e-05	1.82144	-8.84082	9.88027	10.1991	2.13531	0.24198	0.256599			2.64719
adt-CD31	0.155355	0.844645	-1.6932	29.6111	14.6644	0.522763	1.01328e-06	1.9492	-7.93963	10.9059	41.4212	15.9845	0.216179	0.217079			1.35465
adt-CD39	0.11952	0.88048	-1.99699	4.71663	1.65751	0.344954	4.11272e-06	1.48788	-7.43978	8.93255	3.93166	1.01808	0.195955	0.184972			1.33216
adt-CD38	0.244845	0.755155	-1.1263	49.4414	38.1704	0.66762	0	2.52176	-10.4213	11.228	53.9871	42.5176	0.250349	0.277309			0.847717
adt-CD55	0.214615	0.785385	-1.29733	15.7005	9.89948	0.505359	3.09944e-06	1.80507	-9.30898	10.539	12.2706	8.41436	0.25	0.2767			0.73696
adt-CD300LG	0.239439	0.760561	-1.15576	8.20341	5.54629	0.410363	1.72853e-06	1.74345	-8.20292	9.43235	6.50628	4.05048	0.228382	0.239428			0.659165
adt-CD102	0.252252	0.747748	-1.08664	9.88008	6.60898	0.375452	2.08616e-06	1.56586	-8.90798	10.336	6.82741	3.89327	0.243375	0.266842			0.658408

### Sheet: 12 - LECs
	proba_de	proba_not_de	bayes_factor	scale1	scale2	lfc_mean	lfc_median	lfc_std	lfc_min	lfc_max	raw_mean1	raw_mean2	non_zeros_proportion1	non_zeros_proportion2	raw_normalized_mean1	raw_normalized_mean2	score
adt-CD90-A0075	0.0694695	0.930531	-2.59487	1.88441	0.543131	0.31872	0	1.29458	-5.99884	7.54429	7.25806	0.282907	0.172043	0.145565			8.17684
adt-CD9	0.282282	0.717718	-0.933169	11.9523	3.41648	0.803413	1.80602e-05	1.96445	-8.28363	9.65307	7.06452	2.40738	0.247312	0.256106			2.35763
adt-CD24	0.117718	0.882282	-2.01422	1.97609	1.1118	0.207989	0	1.06483	-7.80683	6.57591	3.01075	0.613908	0.225806	0.219451			1.02003
adt-CD49f	0.26026	0.73974	-1.04462	5.86247	3.2381	0.406477	1.09673e-05	1.41148	-6.18733	8.49311	3.35484	1.91223	0.247312	0.259059			0.713129
adt-IA-IE	0.153153	0.846847	-1.71008	2.52018	1.31873	0.278667	5.126e-06	1.32266	-7.71932	8.26501	1.63441	0.657105	0.247312	0.228153			0.693125
adt-CD31	0.148749	0.851251	-1.74445	38.6561	16.7177	0.36867	0	2.07132	-11.0871	11.2671	29.8172	16.8447	0.193548	0.217075			0.652593
