## Supplementary material for "Spatial proteogenomics reveals distinct and evolutionarily-conserved hepatic macrophage niches": Table S12

### Sheet: 1 - cDC1s
	proba_de	proba_not_de	bayes_factor	scale1	scale2	lfc_mean	lfc_median	lfc_std	lfc_min	lfc_max	raw_mean1	raw_mean2	non_zeros_proportion1	non_zeros_proportion2	raw_normalized_mean1	raw_normalized_mean2	clusters	score
adt-CD26	0.158759	0.841241	-1.66749	1.56485	0.921832	0.372538	1.37687e-05	1.13887	-2.15574	7.13247	2.17308	0.527293	0.422241	0.194751			7	1.5353
adt-CD38-A0410	0.19019	0.80981	-1.44877	1.4591	1.1228	0.268255	6.3777e-06	1.01878	-7.02312	6.51311	1.19147	0.594019	0.372074	0.181451			7	0.538061
adt-CD54	0.212412	0.787588	-1.31044	3.38085	1.73932	0.311353	5.00679e-06	0.91045	-5.65089	6.25946	6.03763	1.73103	0.437291	0.291811			7	1.08596
adt-CD49d	0.157758	0.842242	-1.67501	0.845373	0.608823	0.263615	3.27826e-06	0.756566	-2.98047	3.29658	0.682274	0.287571	0.310201	0.164568			7	0.625437
adt-CD13	0.0874875	0.912513	-2.34471	1.19061	0.655658	0.116726	0	0.897475	-5.70358	8.80571	7.86371	0.108315	0.207358	0.0770221			7	8.47428

### Sheet: 2 - cDC2s
	proba_de	proba_not_de	bayes_factor	scale1	scale2	lfc_mean	lfc_median	lfc_std	lfc_min	lfc_max	raw_mean1	raw_mean2	non_zeros_proportion1	non_zeros_proportion2	raw_normalized_mean1	raw_normalized_mean2	clusters	score
adt-CD1c	0.323724	0.676276	-0.736711	33.0641	16.4696	0.537409	0.000130713	1.1228	-4.31933	5.80152	49.7303	12.0524	0.468693	0.202126			4	2.21744
adt-CD5	0.0814815	0.918519	-2.42239	1.04841	0.723983	0.159849	0	0.771383	-6.63654	6.91478	0.660171	0.161203	0.17615	0.0741913			4	0.654624

### Sheet: 3 - Mig. cDCs
	proba_de	proba_not_de	bayes_factor	scale1	scale2	lfc_mean	lfc_median	lfc_std	lfc_min	lfc_max	raw_mean1	raw_mean2	non_zeros_proportion1	non_zeros_proportion2	raw_normalized_mean1	raw_normalized_mean2	clusters	score
adt-CD1c	0.297698	0.702302	-0.858285	29.3923	17.9567	0.37614	0	1.02953	-5.80547	5.2542	32.2609	15.5675	0.391304	0.22689			5	0.779485

### Sheet: 4 - Monocytes
	proba_de	proba_not_de	bayes_factor	scale1	scale2	lfc_mean	lfc_median	lfc_std	lfc_min	lfc_max	raw_mean1	raw_mean2	non_zeros_proportion1	non_zeros_proportion2	raw_normalized_mean1	raw_normalized_mean2	clusters	score
adt-CD11b-mh	0.325526	0.674474	-0.728493	33.5313	20.0097	0.446996	1.44243e-05	1.01186	-4.16158	9.31391	30.0742	17.8456	0.3919	0.371136			9	0.753296
adt-CD36	0.194595	0.805405	-1.42043	2.9108	1.49582	0.454098	1.15037e-05	1.34067	-4.77301	5.99689	2.49885	1.1211	0.269674	0.243493			9	1.01215

### Sheet: 5 - Pat. monos
	proba_de	proba_not_de	bayes_factor	scale1	scale2	lfc_mean	lfc_median	lfc_std	lfc_min	lfc_max	raw_mean1	raw_mean2	non_zeros_proportion1	non_zeros_proportion2	raw_normalized_mean1	raw_normalized_mean2	clusters	score
adt-CD16	0.27047	0.72953	-0.992237	37.4654	19.9289	0.547666	8.33869e-05	1.38677	-5.9474	6.58392	23.0516	19.4317	0.406784	0.251342			8	0.649692

### Sheet: 6 - Imm Mac2s
	proba_de	proba_not_de	bayes_factor	scale1	scale2	lfc_mean	lfc_median	lfc_std	lfc_min	lfc_max	raw_mean1	raw_mean2	non_zeros_proportion1	non_zeros_proportion2	raw_normalized_mean1	raw_normalized_mean2	clusters	score
adt-CD141	0.145546	0.854454	-1.76997	18.5917	11.0881	0.108735	0	0.422968	-4.17749	5.40885	65.4547	8.29261	0.423127	0.234548			6	0.858257
adt-CD9	0.127127	0.872873	-1.9266	1.4509	0.749451	0.277398	0	1.08832	-5.26976	5.79161	0.942181	0.347678	0.124836	0.14643			6	0.751727
adt-CD11b-mh	0.30991	0.69009	-0.80054	40.5559	25.4244	0.287687	0	1.01322	-4.57926	5.09157	144.306	21.2774	0.52431	0.378133			6	1.95114

### Sheet: 7 - Mat Mac2s
	proba_de	proba_not_de	bayes_factor	scale1	scale2	lfc_mean	lfc_median	lfc_std	lfc_min	lfc_max	raw_mean1	raw_mean2	non_zeros_proportion1	non_zeros_proportion2	raw_normalized_mean1	raw_normalized_mean2	clusters	score
adt-CD9	0.139339	0.860661	-1.82079	1.61102	0.744164	0.34205	0	1.15467	-5.4126	6.13036	1.2806	0.346612	0.265537	0.144453			2	1.26375

### Sheet: 8 - Mac1s
	proba_de	proba_not_de	bayes_factor	scale1	scale2	lfc_mean	lfc_median	lfc_std	lfc_min	lfc_max	raw_mean1	raw_mean2	non_zeros_proportion1	non_zeros_proportion2	raw_normalized_mean1	raw_normalized_mean2	clusters	score
adt-CD11c	0.269069	0.730931	-0.999351	25.9021	20.5883	0.254725	2.70009e-05	0.835639	-6.26345	7.39636	39.8158	17.8408	0.473498	0.422647			3	0.568476
adt-CD32	0.184184	0.815816	-1.48825	1.98818	0.983219	0.344202	7.21216e-06	1.02185	-5.22763	6.80606	1.27429	0.654174	0.215989	0.226392			3	0.670486
adt-CD9	0.134535	0.865465	-1.86145	1.45557	0.716435	0.318364	0	1.11264	-4.74317	6.05994	1.02385	0.319708	0.173145	0.144436			3	1.01955
adt-HLA-DR	0.199199	0.800801	-1.39131	37.8776	21.2083	0.212048	0	0.851199	-8.81438	7.87572	65.1564	17.8218	0.401502	0.251991			3	0.775246

### Sheet: 9 - moKCs
	proba_de	proba_not_de	bayes_factor	scale1	scale2	lfc_mean	lfc_median	lfc_std	lfc_min	lfc_max	raw_mean1	raw_mean2	non_zeros_proportion1	non_zeros_proportion2	raw_normalized_mean1	raw_normalized_mean2	clusters	score
adt-Folate	0.176977	0.823023	-1.53696	6.5688	2.01159	0.850359	4.82798e-06	2.28562	-7.82721	7.63903	5.88799	2.41902	0.167436	0.237177			1	2.06981
adt-HLA-DR	0.208609	0.791391	-1.33333	42.8808	20.3347	0.315402	0	0.91594	-8.18834	8.42598	74.8678	18.0357	0.362009	0.255775			1	1.30926

### Sheet: 10 - KCs
	proba_de	proba_not_de	bayes_factor	scale1	scale2	lfc_mean	lfc_median	lfc_std	lfc_min	lfc_max	raw_mean1	raw_mean2	non_zeros_proportion1	non_zeros_proportion2	raw_normalized_mean1	raw_normalized_mean2	clusters	score
adt-Folate	0.216817	0.783183	-1.28431	15.0528	0.906142	1.43816	3.80278e-05	2.82067	-5.54946	8.29509	21.3658	0.835068	0.28588	0.22946			0	36.7963
adt-CD38-A0410	0.215015	0.784985	-1.29496	2.78361	0.949782	0.589617	2.95639e-05	1.39222	-5.55256	6.69426	2.74201	0.41534	0.28036	0.178442			0	3.89256
adt-VSIG4	0.209209	0.790791	-1.3297	2.16398	1.0504	0.41017	1.72257e-05	1.03139	-3.98672	4.96529	1.99709	0.350544	0.273969	0.164665			0	2.33679
adt-CD63	0.198198	0.801802	-1.39759	1.01751	0.591573	0.3653	1.94311e-05	0.871706	-2.4562	3.70405	0.821615	0.188716	0.247531	0.128093			0	1.59042
adt-CD54	0.214615	0.785385	-1.29733	4.4595	1.55064	0.405596	5.54323e-06	1.13927	-5.38997	6.6945	5.7545	1.49833	0.28588	0.297012			0	1.55774
adt-CD47	0.21001	0.78999	-1.32487	1.53666	0.767603	0.392446	1.04904e-05	1.01712	-3.31406	4.63635	1.35851	0.361727	0.274259	0.201289			0	1.47388
adt-B2M	0.217217	0.782783	-1.28196	6.02628	2.22825	0.396311	1.27554e-05	1.14657	-5.73421	6.96348	7.25189	2.05252	0.284137	0.30667			0	1.40023
adt-CD206	0.198999	0.801001	-1.39256	1.08996	0.706979	0.321353	1.49608e-05	0.824136	-2.76086	3.6675	0.748983	0.173654	0.240267	0.107547			0	1.38602
adt-CD38-A0389	0.210611	0.789389	-1.32125	1.12424	0.744192	0.250182	2.01464e-05	0.728418	-3.46921	3.6387	0.774259	0.19527	0.251017	0.128896			0	0.99199
adt-CD244	0.185586	0.814414	-1.47895	1.41476	0.830532	0.288591	1.13249e-05	0.829061	-2.7236	4.18504	1.45003	0.450146	0.271935	0.213837			0	0.929621
adt-CD39	0.203804	0.796196	-1.36269	1.11927	0.699322	0.327777	7.7486e-06	0.824727	-3.40001	4.08937	0.613887	0.231681	0.223126	0.140346			0	0.868515
adt-CD93	0.180581	0.819419	-1.51242	1.08161	0.727289	0.250654	1.2219e-05	0.803005	-5.10857	5.39732	0.62115	0.216565	0.23097	0.133123			0	0.718924
adt-CD72	0.19039	0.80961	-1.44748	0.708447	0.557831	0.191591	2.62856e-05	0.544919	-2.06641	3.16487	0.265543	0.078413	0.157467	0.0603012			0	0.648818
