## Supplementary material for "Spatial proteogenomics reveals distinct and evolutionarily-conserved hepatic macrophage niches": Table S15

### Sheet: 1 - KCs
	proba_de	proba_not_de	bayes_factor	scale1	scale2	lfc_mean	lfc_median	lfc_std	lfc_min	lfc_max	raw_mean1	raw_mean2	non_zeros_proportion1	non_zeros_proportion2	raw_normalized_mean1	raw_normalized_mean2	clusters	score
adt-CD163.1	0.998	0.002	6.2126	19.1995	0.587271	5.09707	4.79926	0.72232	-0.586697	5.99442	16.7169	1.4376	0.998201	0.704136			4	59.2705
adt-CD22.1	0.9044	0.0956	2.2471	18.4555	1.63849	4.54502	4.86591	1.9485	-7.70265	6.23985	16.2309	6.20066	0.998921	0.986929			4	11.8971
adt-VSIG4	0.9852	0.0148	4.19822	15.3283	3.31718	3.01819	1.37343	2.05938	-4.62357	5.4577	14.2791	3.79176	0.999281	0.90218			4	11.366
adt-B2M.1	0.9846	0.0154	4.15787	9.49389	1.69573	3.05176	3.3463	1.6319	-3.86891	5.09523	7.92158	2.13959	0.959712	0.79061			4	11.2988
adt-CD206	0.9748	0.0252	3.65539	6.36348	2.09518	3.31912	3.46839	1.37059	-6.95611	5.13835	5.51942	3.09432	0.948921	0.676531			4	5.92041
adt-CD90-A0060	0.972	0.028	3.54715	7.99857	2.66463	2.31764	1.05581	2.07129	-5.78074	5.00465	6.50216	2.68003	0.952518	0.725048			4	5.62294
adt-CD146	0.8776	0.1224	1.9699	1.90758	0.715544	1.6518	1.80831	1.00092	-4.26062	2.98825	1.34928	0.699953	0.660432	0.393684			4	3.18414
adt-CD28.1	0.7074	0.2926	0.88279	3.2659	1.01061	1.86995	3.04558	1.72973	-3.92162	3.30911	3.22014	2.35045	0.929137	0.839337			4	2.56186
adt-KLRG1	0.3346	0.6654	-0.687453	2.43615	0.654525	1.12221	0	1.80005	-4.69495	4.45783	5.03201	4.07461	0.97518	0.924034			4	1.3859
adt-CD49f	0.804	0.196	1.41148	3.70152	2.92298	1.14076	0	1.93708	-6.1891	4.27654	3.20288	3.24024	0.892446	0.826946			4	1.12761

### Sheet: 2 - B cells
	proba_de	proba_not_de	bayes_factor	scale1	scale2	lfc_mean	lfc_median	lfc_std	lfc_min	lfc_max	raw_mean1	raw_mean2	non_zeros_proportion1	non_zeros_proportion2	raw_normalized_mean1	raw_normalized_mean2	clusters	score
adt-CD90-A0060	0.9132	0.0868	2.35335	9.75402	3.05011	2.12413	1.74625	2.37275	-6.06105	5.3443	8.93056	2.78105	0.94152	0.741419			0	6.82104

### Sheet: 3 - cDC1s
	proba_de	proba_not_de	bayes_factor	scale1	scale2	lfc_mean	lfc_median	lfc_std	lfc_min	lfc_max	raw_mean1	raw_mean2	non_zeros_proportion1	non_zeros_proportion2	raw_normalized_mean1	raw_normalized_mean2	clusters	score
adt-CD11b-mh	0.9888	0.0112	4.48058	20.3523	3.77211	3.51422	4.87002	1.9409	-3.76143	5.81902	22.7115	3.86	0.995757	0.769906			1	20.6769

### Sheet: 4 - cDC2s
	proba_de	proba_not_de	bayes_factor	scale1	scale2	lfc_mean	lfc_median	lfc_std	lfc_min	lfc_max	raw_mean1	raw_mean2	non_zeros_proportion1	non_zeros_proportion2	raw_normalized_mean1	raw_normalized_mean2	clusters	score
adt-CD11b-mh	0.9336	0.0664	2.64335	19.6016	3.98159	3.0835	2.19256	2.57786	-5.7141	5.81923	22.6648	4.16351	0.950139	0.774297			2	16.7856
adt-CD44.1	0.7246	0.2754	0.967395	10.2533	2.46901	2.8745	4.56286	2.5767	-5.04925	5.28095	10.2576	5.65219	0.99723	0.982874			2	5.21666

### Sheet: 5 - Cholangiocytes
	proba_de	proba_not_de	bayes_factor	scale1	scale2	lfc_mean	lfc_median	lfc_std	lfc_min	lfc_max	raw_mean1	raw_mean2	non_zeros_proportion1	non_zeros_proportion2	raw_normalized_mean1	raw_normalized_mean2	clusters	score
adt-CD49f	0.916	0.084	2.3892	26.5791	2.81037	3.20505	3.34147	2.79436	-4.72339	6.684	30.6356	3.08711	0.957627	0.834595			3	31.806

### Sheet: 6 - Endothelial
	proba_de	proba_not_de	bayes_factor	scale1	scale2	lfc_mean	lfc_median	lfc_std	lfc_min	lfc_max	raw_mean1	raw_mean2	non_zeros_proportion1	non_zeros_proportion2	raw_normalized_mean1	raw_normalized_mean2	clusters	score
adt-CD206	0.9848	0.0152	4.17114	50.1514	1.40423	6.00353	6.41625	1.58152	-4.29686	7.16241	53.2717	1.97126	0.996727	0.702902			5	162.24
adt-CD146	0.9662	0.0338	3.35291	6.89029	0.71075	3.38321	3.52804	1.06778	-2.4993	4.53274	6.35025	0.622605	0.94108	0.412801			5	34.507
adt-CD90-A0060	0.9964	0.0036	5.62321	21.3117	2.99077	3.59106	2.62915	1.94653	-5.18967	6.12418	19.4484	2.69788	0.99509	0.746995			5	25.8872
adt-CD22.1	0.913	0.087	2.35083	31.4551	3.06381	4.76885	5.51196	2.54401	-6.73968	6.98669	28.7807	6.86218	0.998363	0.988167			5	20.001
adt-B2M.1	0.9306	0.0694	2.59594	10.7171	2.53598	2.72827	3.66594	2.12405	-5.05946	5.23569	9.51719	2.68271	0.98036	0.807241			5	9.67881
adt-CD28.1	0.74	0.26	1.04597	4.41746	1.2411	1.88119	3.41083	2.0873	-3.63668	3.95669	4.55974	2.40059	0.957447	0.847671			5	3.57317
adt-KLRG1	0.573	0.427	0.294102	5.15948	0.797842	2.16982	3.84065	2.14028	-4.07289	5.69969	6	4.14435	0.977087	0.929189			5	3.14137
adt-CD49f	0.6754	0.3246	0.732711	4.1771	2.93815	0.991305	0.23261	2.09991	-6.1329	4.32494	3.8347	3.2183	0.905074	0.833255			5	1.18117

### Sheet: 8 - NK cells
	proba_de	proba_not_de	bayes_factor	scale1	scale2	lfc_mean	lfc_median	lfc_std	lfc_min	lfc_max	raw_mean1	raw_mean2	non_zeros_proportion1	non_zeros_proportion2	raw_normalized_mean1	raw_normalized_mean2	clusters	score
adt-CD11b-mh	0.9212	0.0788	2.45876	6.84501	3.05775	2.72165	3.53828	1.90509	-5.72474	4.55788	6.37629	3.54475	0.965995	0.685794			7	4.8957
adt-CD49f	0.8074	0.1926	1.4332	4.46885	2.25134	1.83174	3.00563	1.86645	-6.13923	4.93818	4.01581	2.85773	0.912119	0.798049			7	2.57404
adt-CD102	0.6916	0.3084	0.80761	1.95056	1.19421	1.05531	1.77729	1.06814	-2.72852	2.45161	1.5077	1.13542	0.745732	0.62909			7	1.40131

### Sheet: 10 - T cells
	proba_de	proba_not_de	bayes_factor	scale1	scale2	lfc_mean	lfc_median	lfc_std	lfc_min	lfc_max	raw_mean1	raw_mean2	non_zeros_proportion1	non_zeros_proportion2	raw_normalized_mean1	raw_normalized_mean2	clusters	score
adt-CD44.1	0.4422	0.5578	-0.232238	5.36351	0.972973	1.80906	0	2.39925	-6.9585	6.16675	7.15867	4.90756	0.991234	0.978451			9	2.63888
